# An Evolutionarily Conserved piRNA-producing Locus Required for Male Mouse Fertility

**DOI:** 10.1101/386201

**Authors:** Pei-Hsuan Wu, Yu Fu, Katharine Cecchini, Deniz M. Özata, Amena Arif, Tianxiong Yu, Cansu Colpan, Ildar Gainetdinov, Zhiping Weng, Phillip D. Zamore

**Affiliations:** Howard Hughes Medical Institute and RNA Therapeutics Institute, University of Massachusetts Medical School, 368 Plantation Street, Worcester, MA 01605, USA; Bioinformatics Program, Boston University, 44 Cummington Mall, Boston, MA 02215, USA; Program in Bioinformatics and Integrative Biology, University of Massachusetts Medical School, 368 Plantation Street, Worcester, MA 01605, USA; Department of Biochemistry and Molecular Pharmacology, University of Massachusetts Medical School, 365 Plantation Street, Worcester, MA 01605, USA; School of Life Sciences and Technology, Tongji University, Shanghai, China

**Keywords:** PIWI-interacting RNA, piRNA, MIWI, A-MYB, MYBL1, spermatogenesis, acrosome, zona pellucida, sperm, pachytene piRNA, meiosis

## Abstract

Pachytene piRNAs, which comprise >80% of small RNAs in the adult mouse testis, have been proposed to bind and regulate target RNAs like miRNAs, cleave targets like siRNAs, or lack biological function altogether. Although piRNA pathway protein mutants are male sterile, no biological function has been identified for any mammalian piRNA-producing locus. Here, we report that males lacking piRNAs from a conserved mouse pachytene piRNA locus on chromosome 6 (*pi6*) produce sperm with defects in capacitation and egg fertilization. Moreover, heterozygous embryos sired by *pi6*^−/−^ fathers show reduced viability in utero. Molecular analyses suggest that *pi6* piRNAs repress gene expression by cleaving mRNAs encoding proteins required for sperm function. *pi6* also participates in a network of piRNA-piRNA precursor interactions that initiate piRNA production from a second piRNA locus on chromosome 10 as well as *pi6* itself. Our data establish a direct role for pachytene piRNAs in spermiogenesis and embryo viability.

**Highlights:**

- Normal male mouse fertility and spermiogenesis require piRNAs from the *pi6* locus
- Sperm capacitation and binding to the zona pellucida of the egg require *pi6* piRNAs
- Heterozygous embryos sired by *pi6*^−/−^ fathers show reduced viability in utero
- Defects in *pi6* mutant sperm reflect changes in the abundance of specific mRNAs.
