## Supplementary material for "An Evolutionarily Conserved piRNA-producing Locus Required for Male Mouse Fertility": Table S2

### Sheet: (A) All genes
Table S2. Differentially expressed genes in pi6em1/em1 and pi6em2/em2 germ cells.
(A) All differentially expressed genes
Cell type		Gene name	ENSEMBL ID	Gene type	Genomic coordinates	pi6em1/em1/C57BL/6	FDR	pi6em2/em2/C57BL/6	FDR	Transcripts per C57BL/6 cell (n = 4)	Transcripts per pi6em1/em1 cell (n = 4)	Transcripts per pi6em2/em2 cell (n = 3)
Pac spc	1	Gm23098	ENSMUSG00000088177	misc_RNA	chr6:127849221–127849519	0.00939797	0.000119328	0.00875754	0.00320987	2 ± 1	0 ± 0	0 ± 0
Pac spc	2	pi10-qC2-545.1	N.A.	pachytene piRNA	chr10:94673712–94688442	2.98865	6.28192e-05	2.08958	4.66018e-06	32 ± 3	90 ± 30	70 ± 20
Dip spc	1	Gm595	ENSMUSG00000079606	protein_coding	chrX:48841466–48877713	4.63172	2.5469e-12	3.56222	1.81477e-06	5 ± 2	24 ± 8	18 ± 9
Dip spc	2	Gm381	ENSMUSG00000082772	processed_pseudogene	chrX:126905581–126907617	4.51629	1.75623e-08	3.1808	0.0174127	3 ± 1	13 ± 5	9 ± 7
Dip spc	3	Tcp11x2	ENSMUSG00000058252	protein_coding	chrX:135654698–135693790	3.81656	5.75768e-09	2.7952	0.00729196	6 ± 2	22 ± 7	16.0 ± 10
Dip spc	4	Ccndbp1/Maid/GCIP	ENSMUSG00000023572	protein_coding	chr2:121008403–121016904	3.59712	2.37502e-27	3.7388	8.28463e-21	3.5 ± 0.2	12 ± 1	12.7 ± 0.7
Dip spc	5	Scpep1	ENSMUSG00000000278	protein_coding	chr11:88924020–88955465	3.55294	9.89213e-56	3.48554	9.18135e-23	41 ± 4	145 ± 8	140 ± 30
Dip spc	6	Pin1rt1	ENSMUSG00000074997	protein_coding	chr2:104713926–104716379	3.07086	0.00171236	3.61007	6.54446e-05	4 ± 1	11 ± 5	13 ± 5
Dip spc	7	Ppp1r2-ps9	ENSMUSG00000045217	transcribed_processed_pseudogene	chrX:15110585–15111466	3.06193	0.000417849	2.82464	0.0293751	8 ± 4	24 ± 7	20 ± 10
Dip spc	8	pi10-qC2-545.1	N.A.	pachytene piRNA	chr10:94673712–94688442	2.93989	2.68594e-13	2.11595	1.51975e-06	163 ± 9	500 ± 100	340 ± 90
Dip spc	9	Scpep1os	ENSMUSG00000087338	antisense	chr11:88905928–88936061	2.73324	1.20073e-09	2.93092	2.20904e-06	9 ± 2	24 ± 1	25 ± 5
Dip spc	10	pi-Kctd7.1a	ENSMUSG00000034110	hybrid piRNA	chr5:130144861–130155806	2.35212	2.27375e-16	2.41033	7.16784e-14	86 ± 8	200 ± 30	200 ± 30
Dip spc	11	Kctd7	ENSMUSG00000034110	protein_coding	chr5:130144861–130155806	2.34458	2.80283e-16	2.40713	7.16784e-14	86 ± 8	200 ± 30	200 ± 30
Dip spc	12	Ceacam2	ENSMUSG00000054385	protein_coding	chr7:25516042–25539857	2.28235	1.97444e-05	2.17846	0.00281876	9 ± 2	21 ± 5	20 ± 7
Dip spc	13	Dnajc3/p58IPK	ENSMUSG00000022136	protein_coding	chr14:118937976–118981697	2.09877	2.50613e-14	2.14762	1.40697e-13	50 ± 4	100 ± 10	105 ± 3
Dip spc	14	pi10-qA3-143.1	N.A.	pachytene piRNA	chr10:20310505–20312312	2.04542	3.9566e-13	2.03712	3.5846e-07	61 ± 7	123 ± 8	120 ± 20
Dip spc	15	Gm23098	ENSMUSG00000088177	misc_RNA	chr6:127849221–127849519	0.01	8.19023e-05	0.0112782	0.0014878	6 ± 3	0 ± 0	0 ± 0
Sec spc	1	Ccndbp1/Maid/GCIP	ENSMUSG00000023572	protein_coding	chr2:121008403–121016904	58.0174	5.11019e-47	61.6846	1.04698e-12	0.2 ± 0.2	11.1 ± 1.59	11 ± 2
Sec spc	2	Piro-1/Gm10800	ENSMUSG00000075014	protein_coding	chr2:98666547–98667301	6.35303	0.0291034	6.26391	0.00282779	21 ± 8	130 ± 100	100 ± 100
Sec spc	3	Dcaf13	ENSMUSG00000022300	protein_coding	chr15:39112865–39146856	6.01371	1.12024e-34	7.16876	3.13772e-27	3.0 ± 0.7	17.9 ± 0.4	20 ± 3
Sec spc	4	Pskh1	ENSMUSG00000048310	protein_coding	chr8:105900441–105931778	5.94925	2.4214e-103	6.90049	3.82014e-70	9 ± 2	51 ± 2	57 ± 8
Sec spc	5	Fth1	ENSMUSG00000024661	protein_coding	chr19:9980598–9985098	5.77493	5.37655e-98	6.12348	8.68356e-88	90 ± 10	530 ± 70	540 ± 80
Sec spc	6	pi-Fth1.1b	ENSMUSG00000024661	pre-pachytene piRNA	chr19:9980598–9985098	5.77493	5.37655e-98	6.12268	8.68356e-88	90 ± 10	530 ± 70	540 ± 80
Sec spc	7	Dnajc3/p58IPK	ENSMUSG00000022136	protein_coding	chr14:118937976–118981697	5.1537	7.2738e-148	5.19163	2.71123e-96	11.9 ± 0.9	61 ± 4	59 ± 3
Sec spc	8	Scpep1	ENSMUSG00000000278	protein_coding	chr11:88924020–88955465	3.67301	2.3207e-38	3.45398	3.14828e-33	19 ± 2	70 ± 10	62 ± 9
Sec spc	9	Pin1rt1	ENSMUSG00000074997	protein_coding	chr2:104713926–104716379	3.60651	8.66651e-31	4	3.12287e-26	17 ± 3	62 ± 7	70 ± 10
Sec spc	10	4930517J16Rik	ENSMUSG00000102880	TEC	chr4:44669330–44670897	3.32403	3.58957e-57	3.0479	6.53644e-27	65 ± 9	210 ± 10	190 ± 30
Sec spc	11	Gm595	ENSMUSG00000079606	protein_coding	chrX:48841466–48877713	3.30266	2.39583e-38	3.34286	2.29577e-49	34 ± 2	110 ± 20	107 ± 4
Sec spc	12	pi-Kctd7.1a	ENSMUSG00000034110	hybrid piRNA	chr5:130144861–130155806	3.21507	1.14463e-21	3.11138	2.92145e-23	19 ± 2	60 ± 20	50 ± 10
Sec spc	13	Kctd7	ENSMUSG00000034110	protein_coding	chr5:130144861–130155806	3.18489	3.17384e-21	3.09173	3.58434e-23	19 ± 2	60 ± 20	50 ± 10
Sec spc	14	Tcp11x2	ENSMUSG00000058252	protein_coding	chrX:135654698–135693790	3.045	1.62319e-23	2.48067	6.25363e-13	41 ± 6	120 ± 20	100 ± 20
Sec spc	15	Thoc7	ENSMUSG00000053453	protein_coding	chr14:13949012–13961852	2.87079	3.58134e-34	2.8901	1.2307e-28	57 ± 7	160 ± 20	156 ± 8
Sec spc	16	4933408J17Rik	ENSMUSG00000097407	lincRNA	chr10:93589413–93605245	2.8185	1.85956e-37	2.69167	3.12287e-26	25.9 ± 0.8	73 ± 8	67 ± 7
Sec spc	17	Gm11100	ENSMUSG00000079357	processed_transcript	chr14:13918444–13949558	2.79074	3.26091e-19	2.92526	8.19372e-21	13 ± 2	35 ± 6	35 ± 2
Sec spc	18	Gm381	ENSMUSG00000082772	processed_pseudogene	chrX:126905581–126907617	2.73507	2.36767e-09	2.26063	6.40459e-08	21 ± 5	60 ± 20	45 ± 8
Sec spc	19	pi10-qA3-143.1	N.A.	pachytene piRNA	chr10:20310505–20312312	2.72525	3.75052e-26	2.55989	5.65457e-19	23 ± 3	63 ± 9	57 ± 6
Sec spc	20	Ppp1r2-ps9	ENSMUSG00000045217	transcribed_processed_pseudogene	chrX:15110585–15111466	2.47107	3.6175e-16	2.2016	1.14045e-08	60 ± 10	150 ± 20	130 ± 30
Sec spc	21	Sacm1l	ENSMUSG00000025240	protein_coding	chr9:123529759–123592600	2.30801	9.00193e-07	2.39334	1.25621e-08	5.0 ± 0.5	11 ± 3	11 ± 2
Sec spc	22	Alyref/Thoc4	ENSMUSG00000025134	protein_coding	chr11:120592121–120598365	2.23759	6.63853e-09	2.33371	1.54233e-08	8.23 ± 0.9	18 ± 5	18 ± 5
Sec spc	23	Prkd2	ENSMUSG00000041187	protein_coding	chr7:16842902–16870464	2.17109	7.87709e-14	2.20107	5.38964e-09	6.2 ± 0.5	13 ± 1	13 ± 2
Sptd	1	Ccndbp1/Maid/GCIP	ENSMUSG00000023572	protein_coding	chr2:121008403–121016904	45.7878	5.82118e-41	51.2433	9.89879e-41	0.04 ± 0.01	1.8 ± 0.4	2.0 ± 0.2
Sptd	2	Dcaf13	ENSMUSG00000022300	protein_coding	chr15:39112865–39146856	18.9845	4.78329e-39	20.1281	2.14199e-30	0.15 ± 0.07	3.0 ± 0.4	3.1 ± 0.5
Sptd	3	Fth1	ENSMUSG00000024661	protein_coding	chr19:9980598–9985098	7.68015	1.75049e-177	7.75148	7.98095e-70	12.8 ± 0.8	97 ± 6	100 ± 20
Sptd	4	pi-Fth1.1b	ENSMUSG00000024661	pre-pachytene piRNA	chr14:118937976–118981697	7.68015	1.75049e-177	7.75148	7.98095e-70	12.8 ± 0.8	97 ± 6	100 ± 20
Sptd	5	Dnajc3/p58IPK	ENSMUSG00000022136	protein_coding	chr14:118937976–118981697	5.76098	1.25383e-160	5.42043	3.91123e-71	1.7 ± 0.1	9 ± 1	9 ± 1
Sptd	6	Pskh1	ENSMUSG00000048310	protein_coding	chr8:105900441–105931778	5.3031	5.08796e-92	5.90252	2.49902e-52	1.7 ± 0.2	8.9 ± 0.9	10 ± 2
Sptd	7	4930517J16Rik	ENSMUSG00000102880	TEC	chr4:44669330–44670897	5.1746	5.87215e-162	4.36198	1.53737e-25	6.0 ± 0.5	31 ± 2	26 ± 8
Sptd	8	Tcp11x2	ENSMUSG00000058252	protein_coding	chrX:135654698–135693790	4.21716	1.20362e-36	3.2052	1.56701e-17	8 ± 1	35 ± 7	27 ± 7
Sptd	9	Gm595	ENSMUSG00000079606	protein_coding	chrX:48841466–48877713	3.75855	5.06125e-53	3.17332	1.48264e-29	5.7 ± 0.3	21 ± 4	18 ± 3
Sptd	10	Pin1rt1	ENSMUSG00000074997	protein_coding	chr2:104713926–104716379	3.53742	2.37945e-20	4.25167	8.28844e-21	3.1 ± 0.8	11 ± 2	13 ± 2
Sptd	11	Alyref/Thoc4	ENSMUSG00000025134	protein_coding	chr11:120592121–120598365	3.501	5.71308e-30	3.60476	9.52539e-20	0.62 ± 0.09	2.1 ± 0.2	2.2 ± 0.2
Sptd	12	Cdh9	ENSMUSG00000025370	protein_coding	chr15:16728756–16857094	3.34125	0.00217952	2.85003	0.0153462	0.15 ± 0.04	0.5 ± 0.2	0.43 ± 0.05
Sptd	13	Thoc7	ENSMUSG00000053453	protein_coding	chr14:13949012–13961852	3.26155	9.68568e-29	3.2065	8.09453e-20	7 ± 1	22 ± 3	22 ± 2
Sptd	14	Gm11100	ENSMUSG00000079357	processed_transcript	chr14:13918444–13949558	3.22864	3.61547e-17	3.12201	4.5435e-11	1.5 ± 0.4	4.7 ± 0.7	4.5 ± 0.5
Sptd	15	Ppp1r2-ps9	ENSMUSG00000045217	transcribed_processed_pseudogene	chrX:15110585–15111466	3.20032	6.57208e-17	2.49637	6.34551e-14	16 ± 2	50 ± 10	40 ± 7
Sptd	16	Tmed9	ENSMUSG00000058569	protein_coding	chr13:55573732–55597697	3.18096	8.11258e-06	2.94	0.00503383	0.4 ± 0.2	1.3 ± 0.3	1.2 ± 0.1
Sptd	17	2010003K11Rik	ENSMUSG00000042041	protein_coding	chr19:4496788–4498583	3.15573	2.80437e-05	3.18311	0.00504603	0.40 ± 0.07	1.2 ± 0.2	1.2 ± 0.4
Sptd	18	Scpep1	ENSMUSG00000000278	protein_coding	chr11:88924020–88955465	3.1074	1.55781e-35	2.61805	1.24925e-13	1.9 ± 0.1	5.9 ± 0.8	5.0 ± 0.7
Sptd	19	4933408J17Rik	ENSMUSG00000097407	lincRNA	chr10:93589413–93605245	2.81656	2.03904e-28	3.06558	1.04768e-20	4.8 ± 0.6	13 ± 2	14 ± 2
Sptd	20	pi10-qA3-143.1	N.A.	pachytene piRNA	chr10:20310505–20312312	2.61699	4.75729e-21	2.32731	1.46025e-10	2.6 ± 0.4	6.6 ± 0.9	5.8 ± 0.3
Sptd	21	Gm381	ENSMUSG00000082772	processed_pseudogene	chrX:126905581–126907617	2.60896	1.96056e-11	2.2368	1.09871e-07	3.9 ± 0.7	10 ± 3	9 ± 2
Sptd	22	Pou2f2/Oct2	ENSMUSG00000008496	protein_coding	chr7:25087344–25179726	2.54519	6.18841e-06	2.06198	0.0414791	0.6 ± 0.1	1.4 ± 0.4	1.1 ± 0.6
Sptd	23	pi-Kctd7.1a	ENSMUSG00000034110	hybrid piRNA	chr5:130144861–130155806	2.50072	7.36885e-35	2.40498	5.39227e-15	2.1 ± 0.2	5.0 ± 0.4	4.9 ± 0.5
Sptd	24	Kctd7	ENSMUSG00000034110	protein_coding	chr5:130144861–130155806	2.45835	6.20811e-35	2.37186	3.64586e-15	2.1 ± 0.2	5.0 ± 0.4	4.9 ± 0.5
Sptd	25	Rtn4/Nogo	ENSMUSG00000020458	protein_coding	chr11:29692947–29744331	2.428	2.84645e-53	2.35211	2.77998e-20	2.9 ± 0.2	6.9 ± 0.6	6.6 ± 0.6
Sptd	26	Sacm1l	ENSMUSG00000025240	protein_coding	chr9:123529759–123592600	2.25158	8.14404e-11	2.46897	5.12922e-07	0.9 ± 0.2	2.0 ± 0.2	2.2 ± 0.4
Sptd	27	Ctnna2/⍺N-Catenin	ENSMUSG00000063063	protein_coding	chr6:76881637–77979699	2.21253	4.14758e-10	2.20121	6.26264e-10	0.9 ± 0.1	1.9 ± 0.4	1.9 ± 0.1
Sptd	28	Catspere1	ENSMUSG00000102483	protein_coding	chr1:177808550–177962233	2.13696	4.91167e-18	2.20703	6.02312e-08	4.3 ± 0.6	9 ± 1	9 ± 2
Sptd	29	Atp6v1e1	ENSMUSG00000019210	protein_coding	chr6:120794305–120822793	2.12583	2.35291e-10	2.29605	4.84333e-07	0.8 ± 0.2	1.8 ± 0.1	1.9 ± 0.2
a Also annotated as the Kctd7 protein-coding gene
b Also annotated as the Fth1 protein-coding gene

### Sheet: (B) mRNAs
(B) Differentially expressed mRNAs
Cell type		Gene name	ENSEMBL ID	Gene type	Genomic coordinates	pi6em1/em1/C57BL/6	FDR	pi6em2/em2/C57BL/6	FDR
Dip spc	1	Gm595	ENSMUSG00000079606	protein_coding	chrX:48841466–48877713	4.63172	2.5469e-12	3.56222	1.81477e-06
Dip spc	2	Tcp11x2	ENSMUSG00000058252	protein_coding	chrX:135654698–135693790	3.81656	5.75768e-09	2.7952	0.00729196
Dip spc	3	Ccndbp1/Maid/GCIP	ENSMUSG00000023572	protein_coding	chr2:121008403–121016904	3.59712	2.37502e-27	3.7388	8.28463e-21
Dip spc	4	Scpep1	ENSMUSG00000000278	protein_coding	chr11:88924020–88955465	3.55294	9.89213e-56	3.48554	9.18135e-23
Dip spc	5	Pin1rt1	ENSMUSG00000074997	protein_coding	chr2:104713926–104716379	3.07086	0.00171236	3.61007	6.54446e-05
Dip spc	6	Kctd7	ENSMUSG00000034110	protein_coding	chr5:130144861–130155806	2.34458	2.80283e-16	2.40713	7.16784e-14
Dip spc	7	Ceacam2	ENSMUSG00000054385	protein_coding	chr7:25516042–25539857	2.28235	1.97444e-05	2.17846	0.00281876
Dip spc	8	Dnajc3/p58IPK	ENSMUSG00000022136	protein_coding	chr14:118937976–118981697	2.09877	2.50613e-14	2.14762	1.40697e-13
Sec spc	1	Ccndbp1/Maid/GCIP	ENSMUSG00000023572	protein_coding	chr2:121008403–121016904	58.0174	5.11019e-47	61.6846	1.04698e-12
Sec spc	2	Piro-1/Gm10800	ENSMUSG00000075014	protein_coding	chr2:98666547–98667301	6.35303	0.0291034	6.26391	0.00282779
Sec spc	3	Dcaf13	ENSMUSG00000022300	protein_coding	chr15:39112865–39146856	6.01371	1.12024e-34	7.16876	3.13772e-27
Sec spc	4	Pskh1	ENSMUSG00000048310	protein_coding	chr8:105900441–105931778	5.94925	2.4214e-103	6.90049	3.82014e-70
Sec spc	5	Fth1	ENSMUSG00000024661	protein_coding	chr19:9980598–9985098	5.77493	5.37655e-98	6.12348	8.68356e-88
Sec spc	6	Dnajc3/p58IPK	ENSMUSG00000022136	protein_coding	chr14:118937976–118981697	5.1537	7.2738e-148	5.19163	2.71123e-96
Sec spc	7	Scpep1	ENSMUSG00000000278	protein_coding	chr11:88924020–88955465	3.67301	2.3207e-38	3.45398	3.14828e-33
Sec spc	8	Pin1rt1	ENSMUSG00000074997	protein_coding	chr2:104713926–104716379	3.60651	8.66651e-31	4	3.12287e-26
Sec spc	9	Gm595	ENSMUSG00000079606	protein_coding	chrX:48841466–48877713	3.30266	2.39583e-38	3.34286	2.29577e-49
Sec spc	10	Kctd7	ENSMUSG00000034110	protein_coding	chr5:130144861–130155806	3.18489	3.17384e-21	3.09173	3.58434e-23
Sec spc	11	Tcp11x2	ENSMUSG00000058252	protein_coding	chrX:135654698–135693790	3.045	1.62319e-23	2.48067	6.25363e-13
Sec spc	12	Thoc7	ENSMUSG00000053453	protein_coding	chr14:13949012–13961852	2.87079	3.58134e-34	2.8901	1.2307e-28
Sec spc	13	Sacm1l	ENSMUSG00000025240	protein_coding	chr9:123529759–123592600	2.30801	9.00193e-07	2.39334	1.25621e-08
Sec spc	14	Alyref/Thoc4	ENSMUSG00000025134	protein_coding	chr11:120592121–120598365	2.23759	6.63853e-09	2.33371	1.54233e-08
Sec spc	15	Prkd2	ENSMUSG00000041187	protein_coding	chr7:16842902–16870464	2.17109	7.87709e-14	2.20107	5.38964e-09
Sptd	1	Ccndbp1/Maid/GCIP	ENSMUSG00000023572	protein_coding	chr2:121008403–121016904	45.7878	5.82118e-41	51.2433	9.89879e-41
Sptd	2	Dcaf13	ENSMUSG00000022300	protein_coding	chr15:39112865–39146856	18.9845	4.78329e-39	20.1281	2.14199e-30
Sptd	3	Fth1	ENSMUSG00000024661	protein_coding	chr19:9980598–9985098	7.68015	1.75049e-177	7.75148	7.98095e-70
Sptd	4	Dnajc3/p58IPK	ENSMUSG00000022136	protein_coding	chr14:118937976–118981697	5.76098	1.25383e-160	5.42043	3.91123e-71
Sptd	5	Pskh1	ENSMUSG00000048310	protein_coding	chr8:105900441–105931778	5.3031	5.08796e-92	5.90252	2.49902e-52
Sptd	6	Tcp11x2	ENSMUSG00000058252	protein_coding	chrX:135654698–135693790	4.21716	1.20362e-36	3.2052	1.56701e-17
Sptd	7	Gm595	ENSMUSG00000079606	protein_coding	chrX:48841466–48877713	3.75855	5.06125e-53	3.17332	1.48264e-29
Sptd	8	Pin1rt1	ENSMUSG00000074997	protein_coding	chr2:104713926–104716379	3.53742	2.37945e-20	4.25167	8.28844e-21
Sptd	9	Alyref/Thoc4	ENSMUSG00000025134	protein_coding	chr11:120592121–120598365	3.501	5.71308e-30	3.60476	9.52539e-20
Sptd	10	Cdh9	ENSMUSG00000025370	protein_coding	chr15:16728756–16857094	3.34125	0.00217952	2.85003	0.0153462
Sptd	11	Thoc7	ENSMUSG00000053453	protein_coding	chr14:13949012–13961852	3.26155	9.68568e-29	3.2065	8.09453e-20
Sptd	12	Tmed9	ENSMUSG00000058569	protein_coding	chr13:55573732–55597697	3.18096	8.11258e-06	2.94	0.00503383
Sptd	13	2010003K11Rik	ENSMUSG00000042041	protein_coding	chr19:4496788–4498583	3.15573	2.80437e-05	3.18311	0.00504603
Sptd	14	Scpep1	ENSMUSG00000000278	protein_coding	chr11:88924020–88955465	3.1074	1.55781e-35	2.61805	1.24925e-13
Sptd	15	Pou2f2/Oct2	ENSMUSG00000008496	protein_coding	chr7:25087344–25179726	2.54519	6.18841e-06	2.06198	0.0414791
Sptd	16	Kctd7	ENSMUSG00000034110	protein_coding	chr5:130144861–130155806	2.45835	6.20811e-35	2.37186	3.64586e-15
Sptd	17	Rtn4/Nogo	ENSMUSG00000020458	protein_coding	chr11:29692947–29744331	2.428	2.84645e-53	2.35211	2.77998e-20
Sptd	18	Sacm1l	ENSMUSG00000025240	protein_coding	chr9:123529759–123592600	2.25158	8.14404e-11	2.46897	5.12922e-07
Sptd	19	Ctnna2/⍺N-Catenin	ENSMUSG00000063063	protein_coding	chr6:76881637–77979699	2.21253	4.14758e-10	2.20121	6.26264e-10
Sptd	20	Catspere1	ENSMUSG00000102483	protein_coding	chr1:177808550–177962233	2.13696	4.91167e-18	2.20703	6.02312e-08
Sptd	21	Atp6v1e1	ENSMUSG00000019210	protein_coding	chr6:120794305–120822793	2.12583	2.35291e-10	2.29605	4.84333e-07

### Sheet: (C) ncRNAs
(C) Differentially expressed ncRNAs
Cell type		Gene name	ENSEMBL ID	Gene type	Genomic coordinates	pi6em1/em1/C57BL/6	FDR	pi6em2/em2/C57BL/6	FDR
Pac spc	1	pi10-qC2-545.1	N.A.	pachytene piRNA	chr10:94673712–94688442	2.98865	6.28192e-05	2.08958	4.66018e-06
Dip spc	1	pi10-qC2-545.1	N.A.	pachytene piRNA	chr10:94673712–94688442	2.93989	2.68594e-13	2.11595	1.51975e-06
Dip spc	2	pi-Kctd7.1a	ENSMUSG00000034110	hybrid piRNA	chr5:130144861–130155806	2.35212	2.27375e-16	2.41033	7.16784e-14
Dip spc	3	pi10-qA3-143.1	N.A.	pachytene piRNA	chr10:20310505–20312312	2.04542	3.9566e-13	2.03712	3.5846e-07
Sec spc	1	pi-Fth1.1b	ENSMUSG00000024661	pre-pachytene piRNA	chr19:9980598–9985098	5.77493	5.37655e-98	6.12268	8.68356e-88
Sec spc	2	pi-Kctd7.1a	ENSMUSG00000034110	hybrid piRNA	chr5:130144861–130155806	3.21507	1.14463e-21	3.11138	2.92145e-23
Sec spc	3	4933408J17Rik	ENSMUSG00000097407	lincRNA	chr10:93589413–93605245	2.8185	1.85956e-37	2.69167	3.12287e-26
Sec spc	4	pi10-qA3-143.1	N.A.	pachytene piRNA	chr10:20310505–20312312	2.72525	3.75052e-26	2.55989	5.65457e-19
Sptd	1	pi-Fth1.1b	ENSMUSG00000024661	pre-pachytene piRNA	chr14:118937976–118981697	7.68015	1.75049e-177	7.75148	7.98095e-70
Sptd	2	4933408J17Rik	ENSMUSG00000097407	lincRNA	chr10:93589413–93605245	2.81656	2.03904e-28	3.06558	1.04768e-20
Sptd	3	pi10-qA3-143.1	N.A.	pachytene piRNA	chr10:20310505–20312312	2.61699	4.75729e-21	2.32731	1.46025e-10
Sptd	4	pi-Kctd7.1a	ENSMUSG00000034110	hybrid piRNA	chr5:130144861–130155806	2.50072	7.36885e-35	2.40498	5.39227e-15
a Also annotated as the Kctd7 protein-coding gene
b Also annotated as the Fth1 protein-coding gene

### Sheet: (D) Others
(D) Other differentially expressed transcripts
Cell type		Gene name	ENSEMBL ID	Gene type	Genomic coordinates	pi6em1/em1/C57BL/6	FDR	pi6em2/em2/C57BL/6	FDR
Pac spc	1	Gm23098	ENSMUSG00000088177	misc_RNA	chr6:127849221–127849519	0.00939797	0.000119328	0.00875754	0.00320987
Dip spc	1	Gm381	ENSMUSG00000082772	processed_pseudogene	chrX:126905581–126907617	4.51629	1.75623e-08	3.1808	0.0174127
Dip spc	2	Ppp1r2-ps9	ENSMUSG00000045217	transcribed_processed_pseudogene	chrX:15110585–15111466	3.06193	0.000417849	2.82464	0.0293751
Dip spc	3	Scpep1os	ENSMUSG00000087338	antisense	chr11:88905928–88936061	2.73324	1.20073e-09	2.93092	2.20904e-06
Dip spc	4	Gm23098	ENSMUSG00000088177	misc_RNA	chr6:127849221–127849519	0.0125396	8.19023e-05	0.0112782	0.0014878
Sec spc	1	4930517J16Rik	ENSMUSG00000102880	TECc	chr4:44669330–44670897	3.32403	3.58957e-57	3.0479	6.53644e-27
Sec spc	2	Gm11100	ENSMUSG00000079357	processed_transcript	chr14:13918444–13949558	2.79074	3.26091e-19	2.92526	8.19372e-21
Sec spc	3	Gm381	ENSMUSG00000082772	processed_pseudogene	chrX:126905581–126907617	2.73507	2.36767e-09	2.26063	6.40459e-08
Sec spc	4	Ppp1r2-ps9	ENSMUSG00000045217	transcribed_processed_pseudogene	chrX:15110585–15111466	2.47107	3.6175e-16	2.2016	1.14045e-08
Sptd	1	4930517J16Rik	ENSMUSG00000102880	TECc	chr4:44669330–44670897	5.1746	5.87215e-162	4.36198	1.53737e-25
Sptd	2	Gm11100	ENSMUSG00000079357	processed_transcript	chr14:13918444–13949558	3.22864	3.61547e-17	3.12201	4.5435e-11
Sptd	3	Ppp1r2-ps9	ENSMUSG00000045217	transcribed_processed_pseudogene	chrX:15110585–15111466	3.20032	6.57208e-17	2.49637	6.34551e-14
Sptd	4	Gm381	ENSMUSG00000082772	processed_pseudogene	chrX:126905581–126907617	2.60896	1.96056e-11	2.2368	1.09871e-07
c To be experimentally confirmed (Ensembl)
