## Supplementary material for "An Evolutionarily Conserved piRNA-producing Locus Required for Male Mouse Fertility": Table S3

### Sheet: Function
Table S3. Reported loss-of-function phenotype of mRNAs whose abundance increased in pi6em1/em1 and pi6em2/em2 germ cells.
Gene name	Loss of function mouse phenotypes in viability	Loss of function mouse phenotypes or human symptoms in fertility	Role in sperm or spermatogenic cells	Role in ion-dependent processes	Role in protein turnover	Role in cell-cell adhesion	Role in mRNA processig	Association with or regulation of membranes	Other loss-of-function mouse phenotypes or human symptoms	Functions	Oligomerization or multi-protein complex-forming activity	References
Catspere1	N.A.	Deletion of other CatSper subunits leads to sperm hyperactivated activity defects; infertile with failed CatSper-dependent Ca2+ influx and impaired fertilizing capability (human; Brown et al., 2018)	Sperm capacitation; hyperactivated motility	Regulates Ca2+ concentration	N.A.	N.A.	N.A.	Sperm acrosome-associated	N.A.	A subunit of the pH-dependent CatSper calcium channel; important for sperm hyperactivated motility and sperm penetration of zona pellucida (Brown et al., 2018; Chung et al., 2017)	Forms the CatSper Ca2+ channel with other CatSper proteins (Chung et al., 2017)	Brown et al., 2018 (human); Chung et al., 2017
Atp6v1e1	Preweaning lethality, complete penetrance (IMPC)	N.A.	Maintains the acid environment in sperm acrosome and epididymus	Regulates H+ concentration	N.A.	N.A.	N.A.	Sperm acrosome-associated	N.A.	A catalytic subunit of the V-type ATPase H+ transporter; mediates acidification of eukaryotic intracellular organelles; required for sperm acrosome acification (Sun-Wada et al., 2002); acidification of epididymus (Pietrement, 2006); overexpression is associated with shortened survival of human with esophageal squamous cell carcinoma (Son et al., 2016)	Forms the ATPase complex with the transmembrane subunit V0 (Jefferies et al., 2008)	Jefferies et al., 2008; Sun-Wada et al., 2002; Pietrement, 2006; Son et al., 2016
Pou2f2/Oct2	Neonatal lethality complete penetrance (abnormal suckling behavior; dehydration; lethargy; Corcoran et al., 1993); mutants with deletion of the POU2F2 C-terminus also show neonatal lethality (Corcoran et al., 2004)	N.A.	Suggested function in spermatogonia	N.A.	N.A.	N.A.	Transcription	N.A.	Decreased B cell number; decreased IgG1 level; decreased IgM level; decreased immunoglobulin level; decreased mature B cell number (Corcoran et al., 1993); arrested B cell differentiation (Corcoran et al., 2004)	A transcription factor; present in a subpopulation of spermatogonia A (Lim et al., 2011)	Forms homodimers or heterodimers with other POU proteins (Verrijzer et al., 1992); transcription factor complex	Verrijzer et al., 1992; Lim et al., 2011; Corcoran et al., 1993; Corcoran et al., 2004
Tcp11x2	N.A.	N.A.	Suggested function in male germ cell meiosis, sperm capacitation, and induction by fertilization promoting peptides	N.A.	N.A.	N.A.	N.A.	N.A.	N.A.	Might play a role in male meiosis and male fertility (Zhou et al., 2013); a paralog, TCP11, acts as the receptor for fertilization promoting peptides and is required for sperm capacitation and morphology (Fraser et al., 1997; Adeoya-Osiguwa et al., 1998; Ma et al., 2002; Liu et al., 2011);	Forms the mRNA export complex with multiple proteins, including THOC5 and THOC7 (Szklarczyk et al., 2017)	Fraser et al., 1997; Adeoya-Osiguwa et al., 1998; Ma et al., 2002; Liu et al., 2011; Zhou et al., 2013; Szklarczyk et al., 2017
Ceacam2	Viable	Fertile	Suggested function in spermatid maturation	Ca2+-dependent activity	N.A.	Mediates cell adhesion	N.A.	Membrane-associated	Increased metabolic rate and insulin sensitivity in male knockout mice (Patel et al., 2012); higher release of GLP-1, an incretin that potentiates insulin secretion in response to glucose and increased insulin secretion (Ghanem et al., 2015)	An integral membrane protein that belongs to the CEA-related cell adhesion molecule family and the immunoglobulin (Ig) superfamily; regulates GLP-1 release through L-type voltage-dependent Ca2+ channel-mediated changes in intracellular calcium (Ghanem et al., 2015); mediates intercellular adhesion between hepatocytes by a homophilic binding mechanism (Edlund and Obrink, 1993); binds to calmodulin…	Forms predominantly homodimers, which is dependent on calmodulin and Ca2+ ionophore (Hunter et al., 1996); T cell receptor complex	Hunter et al., 1996; Ghanem et al., 2015; Patel et al., 2012; Edlund and Obrink, 1993; Salaheldeen et al., 2012
Pskh1	Preweaning lethality (IMPC)	N.A.	Suggested function in ciliogenesis	Ca2+-dependent activity	N.A.	N.A.	Suggested function in splicing	N.A.	Edema (IMPC); hemorrhage (IMPC); abnormal kidney development; abnormal lung position or orientation; double outlet right ventricle; situs inversus totalis	A autophosphorylating serine protein kinase with Ca2+-dependent activity (Brede et al., 2000); belongs to the protein serine kinase family and calcium/calmodulin-dependent protein kinase superfamily (Manning et al., 2002); overexpression might affects splicing (Breded et al., 2002); localizes to nuclear splicing factor compartments (Breded et al., 2002); required for ciliogenesis (Inglis et al., …	N.A.	Brede et al. 2000; Brede et al., 2002; Li et al., 2015; Inglis et al., 2006
Rtn4/Nogo	Embryonic lethality (Zheng et al., 2003)	N.A.	N.A.	Regulates Ca2+ concentration	N.A.	N.A.	N.A.	ER-associated; shapes ER morphology	Abnormal axon extension (Su et al., 2008); abnormal nervous system physiology (Zheng et al., 2003); improved central nervous system regeneration (Kim et al., 2003)	An integral membrance protein that Inhibits the regeneration of severed axons in human, rat, and mouse central nervous system (Chen et al. 2000; GrandPré et al. 2000; Prinjha et al. 2000; Oertle et al., 2003); required for ER tubulation and calcium homeostasis at the ER tubules (Jozsef et al., 2014); localization to the tubular ER via the reticulon homology domain (RHD) conserved in RTN1—4 (Oert…	NOGO-A, NOGO-B, and NOGO-C isoforms form heterodimers with each other (Dodd et al., 2005)	Cheng et al., 2000; Prinjha et al., 2000; GrandPré et al., 2000; Dodd et al., 2005; Voeltz et al., 2006; Su et al., 2008; Oertle; Zheng et al. 2003; Jozsef et al., 2014
Prkd2	Viable (Matthews et al., 2010)	Fertile (Matthews et al., 2010)	N.A.	Regulates Ca2+ concentration	N.A.	Required for cell adhesion	N.A.	N.A.	Abnormal brain morphology (IMPC); decreased food intake (IMPC); decreased prepulse inhibition (IMPC); decreased respiratory quotient (IMPC); decreased startle reflex (IMPC); decreased interferon-gamma secretion and interleukin-2 secretion in adaptive immune response (Matthews et al., 2010); hyperinsulinemia and metabolic disorders (Xiao et al., 2018)	A serine/threonine protein kinase that regulates insulin secretion via regulating activity of L-type calcium channels in pancreatic beta cells and intracellular Ca2+ concentration (Xiao et al., 2018); belongs to the protein kinase D family and the calcium/calmodulin-dependent protein kinase superfamily (Manning et al., 2002); drives angiogenesis in favor of vasculogenesis in embryonic stem cells …	Forms homo- or hetero-dimers with PRKD3 (Aicart-Ramos, 2016)	Xiao et al., 2018; Matthews et al., 2010; Aicart-Ramos, 2016; Avriyanti et al., 2015; Durand et al., 2017
Cdh9	Viable	Fertile	N.A.	Ca2+-dependent activity	N.A.	Mediates cell adhesion	N.A.	Membrane-associated	Reduction of highmagnitude long-term potentiation (LTP) in the hippocampus (Basu et al., 2017); impaired targeting of bipolar cells in the retina (Duan et al., 2014)	A type II classical cadherin; calcium-dependent integral membrane cell adhesion protein (Shimoyama et al., 2000; Shapiro and Weis, 2009)	Forms homodimers (Troyanovsky, 2005); forms the apical junctional complex (AJC) with α- and β-Catenins	Shimoyama et al., 2000; Shapiro and Weis, 2009; Basu et al., 2017; Brasch et al., 2018; Duan et al., 2014
Dnajc3/p58IPK	Premature death (Ladiges et al., 2005)	N.A.	N.A.	Regulates the Ca2+-sensitive HSP70	Regulates protein degradation in stressed ER	N.A.	N.A.	ER-associated; regulates protein degradation in stressed ER	Abnormal food intake; decreased body size; decreased body weight; decreased percent body fat/body weight; increased pancreatic β-cell death, hyperglycemia, and insulin deficiency (Ladiges et al., 2005; Oyadomari et al., 2006); diabetes mellitus and neurodegeneration in human (Synofzik et al., 2014)	A J domain heat shock protein (Hsp40) co-chaperon important for the unfolded protein response in stressed ER (van Huizen, 2003; Ladiges et al., 2005); key mediator of cotranslocational ER protein degradation during ER stress (Oyadomari et al., 2006); peripheral membrane protein of the rough ER (Oyadomari et al., 2006)	Forms a trimeric complex with HSP70 and HSP90 (Melville et al., 1999)	Ladiges et al., 2005; Synofzik et al., 2014; Rutkowski et al., 2007; Petrova et al., 2008, Oyadomari et al., 2006; van Huizen, 2003
Fth1	Embryonic lethality prior to organogenesis (IMPC; Ferreira et al., 2000)	N.A.	N.A.	Regulates Fe3+ concentration	N.A.	N.A.	N.A.	N.A.	Increased body iron stores and transferrin saturation in conditional knockout mice (Vanoaica et al., 2010); loss of iron storage and liver damage in conditional knockout mice (Darshan et al., 2009); reduced B- and T lymphocyte populations in conditional knockout mice (Vanoaica et al., 2014); decreased vertical activity; abnormal mitochondrial physiology; increased sensitivity to induced cell deat…	A heavy subunit of ferritin with ferroxidase activity; main intracellular iron storage protein; regulates intracellular iron distribution and homeostasis; intestinal FTH1 is required to limit iron efflux from intestinal cells (Vanoaica et al., 2010)	Forms hetero-oligomers, ferritin, which consists of 24 heavy and light chains with cell-type specific ratios (Arosio et al., 1978)	Arosio et al., 1978; Ferreira et al., 2000; Darshan et al., 2009; Vanoaica et al., 2010; Vanoaica et al., 2014
Dcaf13	Absent blastocoele; embryonic lethality before implantation complete penetrance; failure of morula compaction (Zhang et al., 2018)	N.A.	N.A.	N.A.	Ubiquitination (CUL4-RING E3 ligase)	N.A.	N.A.	N.A.	N.A.	A WD40 repeat-containing protein associated with the DDB1-CUL4 ubiquitin E3 ligase, serving as the substrate recognition subunit (Lee et al., 2007); regulates early embryo development; promotes embryo pluripotency; facilitates H3K9me3 removal by targeting SUV39H1 for ubiquitination and degradation (Zhang et al., 2018); overexpression in hepatocellular carcinoma is associated with poorer survival …	Forms a complex with core DDB1-CUL4 ubiquitin E3 ligase complex (Lee et al., 2007)	Lee et al., 2007; Cao et al., 2017; Zhang et al., 2018; Zhang et al., 2019
Kctd7	Viable (IMPC)	Fertile (IMPC)	N.A.	N.A.	Ubiquitination (CUL3-RING E3 ligase)	N.A.	N.A.	Supports membrane hyperpolarization	Autosomal recessive progressive myoclonic epilepsy in human (Azizieh et al., 2011); neuronal ceroid lipofuscinosis in human (Staropoli et al., 2012); defective patterning of the retina vascular network and defects in vessel development in mice (Alevy et al., 2019)	Supports membrane hyperpolarization, glutamate homeostasis and cellular potassium ion homeostasis (Moen et al., 2016); contains a domain with homology to the T1 domain in voltage-gated K+ channels, which is critical for tetramerization, but thought to be too small to be a transmembrane subunit of the K+ channel; ubiquitination (Azizieh et al., 2011; Staropoli et al., 2012)	Forms the CUL3-RING ubiquitination ligase complex by interacting with CUL3 (Azizieh et al., 2011; Staropoli et al., 2012)	Azizieh et al., 2011; Staropoli et al., 2012; Kousi et al., 2012; Moen et al., 2016; Alevy et al., 2019
Ctnna2/⍺N-Catenin	Perinatal lethality (Togashi et al., 2002)	Reduced male fertility (Cook et al. 1997)	N.A.	N.A.	N.A.	Mediates cell adhesion	N.A.	N.A.	Aberrant cellular organization in the cerebellum and hippocampus (Togashi et al., 2002); small cerebellum; defective Purkinje cell migration (Togashi et al., 2002); impaired dendritic spine morphogenesis in hippocampal neurons (Togashi et al., 2002); defective axon migration (Uemura and Takeichi, 2006); reduced body weight and reduced cerebellar foliation (Cook et al., 1997); decreased prepulse i…	Required for cadherin-mediated cell-cell adhesion and binds to actin; required for cellular organization of cerebellum and hippocampus (Togashi et al., 2002)	Forms homodimers and heterodimers with β-Catenin; homodimerization blocks heterodimerization (Pokutta et al., 2014); forms a complex with Cadherins via β-Catenins; binds and bundles actin filaments	Cook et al., 1997; Togashi et al., 2002; Uemura and Takeichi, 2006; Pokutta et al., 2014; Schaffer et al., 2018; Abe et al., 2004
Sacm1l	Embryonic lethality prior to implantation (Liu et al., 2008)	Small testis with abnormal morphology and enlarged epididymis with abnormal morphology in heterozygotes (IMPC)	N.A.	N.A.	N.A.	N.A.	N.A.	ER- and Golgi-associated; shapes Golgi morphology	N.A.	A integral membrane phosphoinositide phosphatase that hydrolyzes PtdIns3P, PtdIns4P and PtdIns(3,5)P2; important for organization of Golgi and mitotic spindles (Liu et al., 2008); human Sac1 localizes to ER and Golgi and forms oligomers (Nemoto et al., 2000; Rohde et al., 2003); interacts with the coatomer (COPI) complex (Rohde et al., 2003)	Forms homophilic oligomers (Rohde et al., 2003); forms the AMPA glutamate receptor complex with FRRS1l, CPT1c, ABHDs 6/12, and PORCN in brain (Brechet et al., 2017)	Liu et al., 2008; Rohde et al., 2003; Nemoto et al., 2000; Brechet et al., 2017
Tmed9	N.A.; deletion of TMED2 in the same complex led to reduced Tmed9 expression and embryonic leathality (Jerome-Majewska et al., 2010)	N.A.	N.A.	N.A.	N.A.	N.A.	N.A.	ER- and Golgi-associated	N.A.	An integral membrane protein that belongs to the p24 cargo receptor protein family and involved in protein transport between ER and Golgi (Jerome-Majewska et al., 2010); participates in COPI-mediated retrograde transport (Dvela-Levitt, 2019)	Forms homodimers or heterodimers with TMED7, TMED9, or TMED10 (Jerome-Majewska et al., 2010); interacts with the coatomer COPI complex (Dvela-Levitt, 2019)	Jerome-Majewska et al., 2010; Dvela-Levitt, 2019
Scpep1	Viable (Kollmann et al., 2009)	Fertile (Kollmann et al., 2009)	N.A.	N.A.	N.A.	N.A.	N.A.	N.A.	Abnormal vascular wound healing (Lee et al., 2009)	A retinoid-inducible lysosomal serine carboxypeptidase; regulats blood pressure (Pan et al., 2014)	N.A.	Lee et al., 2009; Kollmann et al., 2009; Pan et al., 2014
Thoc7	N.A.; knockout of other THOC complex components causes embryonic leathality (Wang et al., 2006; Mancini et al., 2010)	N.A.	N.A.	N.A.	N.A.	N.A.	mRNA splicing and nuclear export	N.A.	N.A.	A subunit of the THO subcomplex within the TREX complex; couples RNA transcription, splicing, and export (Strasser et al., 2002; Masuda et al., 2005; Chi et al., 2013)	Forms the THO complex with THOC1, THOC2, THOC3, THOC5, THOC6, and THOC7; forms mRNA export complex with TCP11X2 (Szklarczyk et al., 2017)	Strasser et al., 2002; Masuda et al., 2005; Wang et al., 2006; Chi et al., 2013; Mancini et al., 2010; Szklarczyk et al., 2017
Alyref/Thoc4	N.A.; knockout of other THOC complex components causes embryonic leathality (Wang et al., 2006; Mancini et al., 2010)	N.A.	N.A.	N.A.	N.A.	N.A.	mRNA splicing and nuclear export	N.A.	N.A.	A subunit of the TREX complex; couples RNA transcription, splicing, and export (Strasser et al., 2002; Masuda et al., 2005; Chi et al., 2013)	Forms the TREX complex with proteins including UAP56	Strasser et al., 2002; Masuda et al., 2005; Wang et al., 2006; Chi et al., 2013; Mancini et al., 2010
Ccndbp1/Maid/GCIP	Viable (Sonnenberg-Riethmacher et al., 2007; Huang et al., 2016)	N.A.	N.A.	N.A.	N.A.	N.A.	N.A.	N.A.	Myofiber hypotrophy; decreased skeletal muscle regeneration efficiency; impaired forelimb grip strength (Huang et al., 2016); decreased hepatocyte proliferation; decreased liver regeneration; increased hepatocellular carcinoma incidence; increased liver adenoma incidence (Sonnenberg-Riethmacher et al., 2007)	A dominant negative HLH protein that regulates gene expression and cell cycle progression; negative regulator of the TGF-β signaling (Motizuki et al., 2015); regulates transcription and translation of genes during gamete to embryo transition (Hwang et al., 1997); promotes muscle differentiation; overexpression promotes myogenesis in C2C12 cells (Huang et al., 2016)	N.A.	Hwang et al., 1997; Sonnenberg-Riethmacher et al., 2007; Huang et al., 2016
Pin1rt1	N.A.; Pin1–/– mice are viable (Fujimori et al., 1999)	N.A.; severe male and female subfertility in Pin1–/– mice (Atchison et al., 2003)	N.A.	N.A.	N.A.	N.A.	N.A.	N.A.	N.A.	The retrogene of Pin1, a phosphorylation-specific peptidyl-prolyl cis/trans isomerase; proposed to function redundantly with Pin1 in mice (Zhu et al. 2007); Pin1 is important for human chromosome segregation during mitosis; upregulates expression of cyclin D1 and overexpressed in human breast cancer (Wulf et al., 2001)	N.A.	Fujimori et al., 1999; Lu et al., 2002; Wulf et al., 2001; Shaw, 2002; Atchison et al., 2003; Zhu et al., 2007; Hellmuth et al., 2015
Piro-1/Gm10800	N.A.	N.A.	N.A.	N.A.	N.A.	N.A.	N.A.	Membrane-associated	N.A.	A transmembrane protein Important for osteoclastogenesis (Oh et al., 2015)	N.A.	Oh et al., 2015
2010003K11Rik	N.A.	N.A.	N.A.	N.A.	N.A.	N.A.	N.A.	N.A.	N.A.	N.A.	N.A.	N.A.
Gm595	N.A.	N.A.	N.A.	N.A.	N.A.	N.A.	N.A.	N.A.	N.A.	N.A.	N.A.	N.A.
References
Genes
Rtn4/Nogo	Chen, M. S., Huber, A. B., van der Haar, M. E., Frank, M., Schnell, L., Spillmann, A. A., Christ, F., and Schwab, M. E. (2000). Nogo-A is a myelin-associated neurite outgrowth inhibitor and an antigen for monoclonal antibody IN-1. Nature 403, 434-439.
	GrandPré, T., Nakamura, F., Vartanian, T., and Strittmatter, S. M. (2000). Identification of the Nogo inhibitor of axon regeneration as a Reticulon protein. Nature 403, 439-444.
	Oertle, T., van der Haar, M. E., Bandtlow, C. E., Robeva, A., Burfeind, P., Buss, A., Huber, A. B., Simonen, M., Schnell, L., Brösamle, C., Kaupmann, K., Vallon, R., and Schwab, M. E. (2003). Nogo-A inhibits neurite outgrowth and cell spreading with three discrete regions. J Neurosci 23, 5393-5406.
	Prinjha, R., Moore, S. E., Vinson, M., Blake, S., Morrow, R., Christie, G., Michalovich, D., Simmons, D. L., and Walsh, F. S. (2000). Inhibitor of neurite outgrowth in humans. Nature 403, 383-384.
	Zheng, B., Ho, C., Li, S., Keirstead, H., Steward, O., and Tessier-Lavigne, M. (2003). Lack of enhanced spinal regeneration in Nogo-deficient mice. Neuron 38, 213-224.
	Jozsef, L., Tashiro, K., Kuo, A., Park, E. J., Skoura, A., Albinsson, S., Rivera-Molina, F., Harrison, K. D., Iwakiri, Y., Toomre, D., and Sessa, W. C. (2014). Reticulon 4 is necessary for endoplasmic reticulum tubulation, STIM1-Orai1 coupling, and store-operated calcium entry. J Biol Chem 289, 9380-9395.
	Voeltz, G. K., Prinz, W. A., Shibata, Y., Rist, J. M., and Rapoport, T. A. (2006). A class of membrane proteins shaping the tubular endoplasmic reticulum. Cell 124, 573-586.
	Su, Y., Wang, F., Zhao, S. G., Pan, S. H., Liu, P., Teng, Y., and Cui, H. (2008). Axonal regeneration after optic nerve crush in Nogo-A/B/C knockout mice. Mol Vis 14, 268-273.
	Dodd, D. A., Niederoest, B., Bloechlinger, S., Dupuis, L., Loeffler, J. P., and Schwab, M. E. (2005). Nogo-A, -B, and -C are found on the cell surface and interact together in many different cell types. J Biol Chem 280, 12494-12502.
Prkd2	Manning, G., Whyte, D. B., Martinez, R., Hunter, T., and Sudarsanam, S. (2002). The protein kinase complement of the human genome. Science 298, 1912-1934.
	Müller, M., Schröer, J., Azoitei, N., Eiseler, T., Bergmann, W., Köhntop, R., Lin, Q., Costa, I. G., Zenke, M., Genze, F., Weidgang, C., Seufferlein, T., Liebau, S., and Kleger, A. (2015). A time frame permissive for Protein Kinase D2 activity to direct angiogenesis in mouse embryonic stem cells. Sci Rep 5, 11742.
	Xiao, Y., Wang, C., Chen, J. Y., Lu, F., Wang, J., Hou, N., Hu, X., Zeng, F., Ma, D., Sun, X., Ding, Y., Zhang, Y., Zheng, W., Liu, Y., Shang, H., Zhu, W., Han, C., Zhang, Y., Ouyang, K., Chen, L., Chen, J., Xiao, R. P., Li, C. Y., and Zhang, X. (2018). Deficiency of PRKD2 triggers hyperinsulinemia and metabolic disorders. Nat Commun 9, 2015.
	Durand, N., Bastea, L. I., Döppler, H., Eiseler, T., and Storz, P. (2017). Src-mediated tyrosine phosphorylation of Protein Kinase D2 at focal adhesions regulates cell adhesion. Sci Rep 7, 9524.
	Matthews, S. A., Navarro, M. N., Sinclair, L. V., Emslie, E., Feijoo-Carnero, C., and Cantrell, D. A. (2010). Unique functions for protein kinase D1 and protein kinase D2 in mammalian cells. Biochem J 432, 153-163.
	Avriyanti, E., Atik, N., Kunii, M., Furumoto, N., Iwano, T., Yoshimura, S., Harada, R., and Harada, A. (2015). Functional redundancy of protein kinase D1 and protein kinase D2 in neuronal polarity. Neurosci Res 95, 12-20.
	Aicart-Ramos, C., He, S. D., Land, M., and Rubin, C. S. (2016). A Novel Conserved Domain Mediates Dimerization of Protein Kinase D (PKD) Isoforms: DIMERIZATION IS ESSENTIAL FOR PKD-DEPENDENT REGULATION OF SECRETION AND INNATE IMMUNITY. J Biol Chem 291, 23516-23531.
Ctnna2/⍺N-Catenin	Abe, K., Chisaka, O., Van Roy, F., and Takeichi, M. (2004). Stability of dendritic spines and synaptic contacts is controlled by alpha N-catenin. Nat Neurosci 7, 357-363.
	Schaffer, A. E., Breuss, M. W., Caglayan, A. O., Al-Sanaa, N., Al-Abdulwahed, H. Y., Kaymakçalan, H., Yılmaz, C., Zaki, M. S., Rosti, R. O., Copeland, B., Baek, S. T., Musaev, D., Scott, E. C., Ben-Omran, T., Kariminejad, A., Kayserili, H., Mojahedi, F., Kara, M., Cai, N., Silhavy, J. L., Elsharif, S., Fenercioglu, E., Barshop, B. A., Kara, B., Wang, R., Stanley, V., James, K. N., Nachnani, R., K…
	Togashi, H., Abe, K., Mizoguchi, A., Takaoka, K., Chisaka, O., and Takeichi, M. (2002). Cadherin regulates dendritic spine morphogenesis. Neuron 35, 77-89.
	Uemura, M., and Takeichi, M. (2006). Alpha N-catenin deficiency causes defects in axon migration and nuclear organization in restricted regions of the mouse brain. Dev Dyn 235, 2559-2566.
	Cook, S. A., Bronson, R. T., Donahue, L. R., Ben-Arie, N., and Davisson, M. T. (1997). Cerebellar deficient folia (cdf): a new mutation on mouse chromosome 6. Mamm Genome 8, 108-112.
	Pokutta, S., Choi, H. J., Ahlsen, G., Hansen, S. D., and Weis, W. I. (2014). Structural and thermodynamic characterization of cadherin·β-catenin·α-catenin complex formation. J Biol Chem 289, 13589-13601.
Pskh1	Brede, G., Solheim, J., Tröen, G., and Prydz, H. (2000). Characterization of PSKH1, a novel human protein serine kinase with centrosomal, golgi, and nuclear localization. Genomics 70, 82-92.
	Brede, G., Solheim, J., and Prydz, H. (2002). PSKH1, a novel splice factor compartment-associated serine kinase. Nucleic Acids Res 30, 5301-5309.
	Inglis, P. N., Boroevich, K. A., and Leroux, M. R. (2006). Piecing together a ciliome. Trends Genet 22, 491-500.
	Li, Y., Klena, N. T., Gabriel, G. C., Liu, X., Kim, A. J., Lemke, K., Chen, Y., Chatterjee, B., Devine, W., Damerla, R. R., Chang, C., Yagi, H., San Agustin, J. T., Thahir, M., Anderton, S., Lawhead, C., Vescovi, A., Pratt, H., Morgan, J., Haynes, L., Smith, C. L., Eppig, J. T., Reinholdt, L., Francis, R., Leatherbury, L., Ganapathiraju, M. K., Tobita, K., Pazour, G. J., and Lo, C. W. (2015). Glo…
Sacm1l	Liu, Y., Boukhelifa, M., Tribble, E., Morin-Kensicki, E., Uetrecht, A., Bear, J. E., and Bankaitis, V. A. (2008). The Sac1 phosphoinositide phosphatase regulates Golgi membrane morphology and mitotic spindle organization in mammals. Mol Biol Cell 19, 3080-3096.
	Rohde, H. M., Cheong, F. Y., Konrad, G., Paiha, K., Mayinger, P., and Boehmelt, G. (2003). The human phosphatidylinositol phosphatase SAC1 interacts with the coatomer I complex. J Biol Chem 278, 52689-52699.
	Nemoto, Y., Kearns, B. G., Wenk, M. R., Chen, H., Mori, K., Alb, J. G., De Camilli, P., and Bankaitis, V. A. (2000). Functional characterization of a mammalian Sac1 and mutants exhibiting substrate-specific defects in phosphoinositide phosphatase activity. J Biol Chem 275, 34293-34305.
	Brechet, A., Buchert, R., Schwenk, J., Boudkkazi, S., Zolles, G., Siquier-Pernet, K., Schaber, I., Bildl, W., Saadi, A., Bole-Feysot, C., Nitschke, P., Reis, A., Sticht, H., Al-Sanna’a, N., Rolfs, A., Kulik, A., Schulte, U., Colleaux, L., Abou Jamra, R., and Fakler, B. (2017). AMPA-receptor specific biogenesis complexes control synaptic transmission and intellectual ability. Nat Commun 8, 15910.
Dnajc3/p58IPK	Ladiges, W. C., Knoblaugh, S. E., Morton, J. F., Korth, M. J., Sopher, B. L., Baskin, C. R., MacAuley, A., Goodman, A. G., LeBoeuf, R. C., and Katze, M. G. (2005). Pancreatic beta-cell failure and diabetes in mice with a deletion mutation of the endoplasmic reticulum molecular chaperone gene P58IPK. Diabetes 54, 1074-1081.
	Synofzik, M., Haack, T. B., Kopajtich, R., Gorza, M., Rapaport, D., Greiner, M., Schönfeld, C., Freiberg, C., Schorr, S., Holl, R. W., Gonzalez, M. A., Fritsche, A., Fallier-Becker, P., Zimmermann, R., Strom, T. M., Meitinger, T., Züchner, S., Schüle, R., Schöls, L., and Prokisch, H. (2014). Absence of BiP co-chaperone DNAJC3 causes diabetes mellitus and multisystemic neurodegeneration. Am J Hum …
	Rutkowski, D. T., Kang, S. W., Goodman, A. G., Garrison, J. L., Taunton, J., Katze, M. G., Kaufman, R. J., and Hegde, R. S. (2007). The role of p58IPK in protecting the stressed endoplasmic reticulum. Mol Biol Cell 18, 3681-3691.
	Petrova, K., Oyadomari, S., Hendershot, L. M., and Ron, D. (2008). Regulated association of misfolded endoplasmic reticulum lumenal proteins with P58/DNAJc3. EMBO J 27, 2862-2872.
	Oyadomari, S., Yun, C., Fisher, E. A., Kreglinger, N., Kreibich, G., Oyadomari, M., Harding, H. P., Goodman, A. G., Harant, H., Garrison, J. L., Taunton, J., Katze, M. G., and Ron, D. (2006). Cotranslocational degradation protects the stressed endoplasmic reticulum from protein overload. Cell 126, 727-739.
	van Huizen, R., Martindale, J. L., Gorospe, M., and Holbrook, N. J. (2003). P58IPK, a novel endoplasmic reticulum stress-inducible protein and potential negative regulator of eIF2alpha signaling. J Biol Chem 278, 15558-15564.
	Melville, M. W., Tan, S. L., Wambach, M., Song, J., Morimoto, R. I., and Katze, M. G. (1999). The cellular inhibitor of the PKR protein kinase, P58(IPK), is an influenza virus-activated co-chaperone that modulates heat shock protein 70 activity. J Biol Chem 274, 3797-3803.
Ceacam2	Ghanem, S. S., Heinrich, G., Lester, S. G., Pfeiffer, V., Bhattacharya, S., Patel, P. R., DeAngelis, A. M., Dai, T., Ramakrishnan, S. K., Smiley, Z. N., Jung, D. Y., Lee, Y., Kitamura, T., Ergun, S., Kulkarni, R. N., Kim, J. K., Giovannucci, D. R., and Najjar, S. M. (2016). Increased Glucose-induced Secretion of Glucagon-like Peptide-1 in Mice Lacking the Carcinoembryonic Antigen-related Cell Adh…
	Patel, P. R., Ramakrishnan, S. K., Kaw, M. K., Raphael, C. K., Ghosh, S., Marino, J. S., Heinrich, G., Lee, S. J., Bourey, R. E., Hill, J. W., Jung, D. Y., Morgan, D. A., Kim, J. K., Rahmouni, K., Rahmouni, S. K., and Najjar, S. M. (2012). Increased metabolic rate and insulin sensitivity in male mice lacking the carcino-embryonic antigen-related cell adhesion molecule 2. Diabetologia 55, 763-772.
	Edlund, M., and Obrink, B. (1993). Evidence for calmodulin binding to the cytoplasmic domains of two C-CAM isoforms. FEBS Lett 327, 90-94.
	Salaheldeen, E., Kurio, H., Howida, A., and Iida, H. (2012). Molecular cloning and localization of a CEACAM2 isoform, CEACAM2-L, expressed in spermatids in mouse testis. Mol Reprod Dev 79, 843-852.
	Hunter, I., Sawa, H., Edlund, M., and Obrink, B. (1996). Evidence for regulated dimerization of cell-cell adhesion molecule (C-CAM) in epithelial cells. Biochem J 320, 847-853.
Pou2f2/Oct2	Lim, J., Goriely, A., Turner, G. D., Ewen, K. A., Jacobsen, G. K., Graem, N., Wilkie, A. O., and Rajpert-De Meyts, E. (2011). OCT2, SSX and SAGE1 reveal the phenotypic heterogeneity of spermatocytic seminoma reflecting distinct subpopulations of spermatogonia. J Pathol 224, 473-483.
	Corcoran, L. M., Karvelas, M., Nossal, G. J., Ye, Z. S., Jacks, T., and Baltimore, D. (1993). Oct-2, although not required for early B-cell development, is critical for later B-cell maturation and for postnatal survival. Genes Dev 7, 570-582.
	Corcoran, L. M., Koentgen, F., Dietrich, W., Veale, M., and Humbert, P. O. (2004). All known in vivo functions of the Oct-2 transcription factor require the C-terminal protein domain. J Immunol 172, 2962-2969.
	Verrijzer, C. P., van Oosterhout, J. A., and van der Vliet, P. C. (1992). The Oct-1 POU domain mediates interactions between Oct-1 and other POU proteins. Mol Cell Biol 12, 542-551.
Scpep1	Lee, T. H., Chen, J., and Miano, J. M. (2009). Functional characterization of a putative serine carboxypeptidase in vascular smooth muscle cells. Circ Res 105, 271-278.
	Pan, X., Grigoryeva, L., Seyrantepe, V., Peng, J., Kollmann, K., Tremblay, J., Lavoie, J. L., Hinek, A., Lübke, T., and Pshezhetsky, A. V. (2014). Serine carboxypeptidase SCPEP1 and Cathepsin A play complementary roles in regulation of vasoconstriction via inactivation of endothelin-1. PLoS Genet 10, e1004146.
	Kollmann, K., Damme, M., Deuschl, F., Kahle, J., D’Hooge, R., Lüllmann-Rauch, R., and Lübke, T. (2009). Molecular characterization and gene disruption of mouse lysosomal putative serine carboxypeptidase 1. FEBS J 276, 1356-1369.
Dcaf13	Zhang, Y. L., Zhao, L. W., Zhang, J., Le, R., Ji, S. Y., Chen, C., Gao, Y., Li, D., Gao, S., and Fan, H. Y. (2018). DCAF13 promotes pluripotency by negatively regulating SUV39H1 stability during early embryonic development. EMBO J 37,
	Cao, J., Hou, P., Chen, J., Wang, P., Wang, W., Liu, W., Liu, C., and He, X. (2017). The overexpression and prognostic role of DCAF13 in hepatocellular carcinoma. Tumour Biol 39, 1010428317705753.
	Lee, J., and Zhou, P. (2007). DCAFs, the missing link of the CUL4-DDB1 ubiquitin ligase. Mol Cell 26, 775-780.
	Zhang, J., Zhang, Y. L., Zhao, L. W., Guo, J. X., Yu, J. L., Ji, S. Y., Cao, L. R., Zhang, S. Y., Shen, L., Ou, X. H., and Fan, H. Y. (2019). Mammalian nucleolar protein DCAF13 is essential for ovarian follicle maintenance and oocyte growth by mediating rRNA processing. Cell Death Differ 26, 1251-1266.
Ccndbp1/Maid/GCIP	Sonnenberg-Riethmacher, E., Wüstefeld, T., Miehe, M., Trautwein, C., and Riethmacher, D. (2007). Maid (GCIP) is involved in cell cycle control of hepatocytes. Hepatology 45, 404-411.
	Huang, Y., Chen, B., Ye, M., Liang, P., Zhangfang, Y., Huang, J., Liu, M., Songyang, Z., and Ma, W. (2016). Ccndbp1 is a new positive regulator of skeletal myogenesis. J Cell Sci 129, 2767-2777.
	Hwang, S. Y., Oh, B., Füchtbauer, A., Füchtbauer, E. M., Johnson, K. R., Solter, D., and Knowles, B. B. (1997). Maid: a maternally transcribed novel gene encoding a potential negative regulator of bHLH proteins in the mouse egg and zygote. Dev Dyn 209, 217-226.
Fth1	Ferreira, C., Bucchini, D., Martin, M. E., Levi, S., Arosio, P., Grandchamp, B., and Beaumont, C. (2000). Early embryonic lethality of H ferritin gene deletion in mice. J Biol Chem 275, 3021-3024.
	Vanoaica, L., Darshan, D., Richman, L., Schümann, K., and Kühn, L. C. (2010). Intestinal ferritin H is required for an accurate control of iron absorption. Cell Metab 12, 273-282.
	Darshan, D., Vanoaica, L., Richman, L., Beermann, F., and Kühn, L. C. (2009). Conditional deletion of ferritin H in mice induces loss of iron storage and liver damage. Hepatology 50, 852-860.
	Vanoaica, L., Richman, L., Jaworski, M., Darshan, D., Luther, S. A., and Kühn, L. C. (2014). Conditional deletion of ferritin h in mice reduces B and T lymphocyte populations. PLoS One 9, e89270.
	Arosio, P., Adelman, T. G., and Drysdale, J. W. (1978). On ferritin heterogeneity. Further evidence for heteropolymers. J Biol Chem 253, 4451-4458.
Atp6v1e1	Jefferies, K. C., Cipriano, D. J., and Forgac, M. (2008). Function, structure and regulation of the vacuolar (H+)-ATPases. Arch Biochem Biophys 476, 33-42.
	Pietrement, C., Sun-Wada, G. H., Silva, N. D., McKee, M., Marshansky, V., Brown, D., Futai, M., and Breton, S. (2006). Distinct expression patterns of different subunit isoforms of the V-ATPase in the rat epididymis. Biol Reprod 74, 185-194.
	Sun-Wada, G. H., Imai-Senga, Y., Yamamoto, A., Murata, Y., Hirata, T., Wada, Y., and Futai, M. (2002). A proton pump ATPase with testis-specific E1-subunit isoform required for acrosome acidification. J Biol Chem 277, 18098-18105.
	Son, S. W., Kim, S. H., Moon, E. Y., Kim, D. H., Pyo, S., and Um, S. H. (2016). Prognostic significance and function of the vacuolar H+-ATPase subunit V1E1 in esophageal squamous cell carcinoma. Oncotarget 7, 49334-49348.
Pin1rt1	Hellmuth, S., Rata, S., Brown, A., Heidmann, S., Novak, B., and Stemmann, O. (2015). Human chromosome segregation involves multi-layered regulation of separase by the peptidyl-prolyl-isomerase Pin1. Mol Cell 58, 495-506.
	Lu, P. J., Zhou, X. Z., Liou, Y. C., Noel, J. P., and Lu, K. P. (2002). Critical role of WW domain phosphorylation in regulating phosphoserine binding activity and Pin1 function. J Biol Chem 277, 2381-2384.
	Wulf, G. M., Ryo, A., Wulf, G. G., Lee, S. W., Niu, T., Petkova, V., and Lu, K. P. (2001). Pin1 is overexpressed in breast cancer and cooperates with Ras signaling in increasing the transcriptional activity of c-Jun towards cyclin D1. EMBO J 20, 3459-3472.
	Shaw, P. E. (2002). Peptidyl-prolyl isomerases: a new twist to transcription. EMBO Rep 3, 521-526.
	Fujimori, F., Takahashi, K., Uchida, C., and Uchida, T. (1999). Mice lacking Pin1 develop normally, but are defective in entering cell cycle from G(0) arrest. Biochem Biophys Res Commun 265, 658-663.
	Zhu, J. X., Dagostino, E., Rejto, P. A., Mroczkowski, B., and Murray, B. (2007). Identification and characterization of a novel and functional murine Pin1 isoform. Biochem Biophys Res Commun 359, 529-535.
	Atchison, F. W., Capel, B., and Means, A. R. (2003). Pin1 regulates the timing of mammalian primordial germ cell proliferation. Development 130, 3579-3586.
Kctd7	Staropoli, J. F., Karaa, A., Lim, E. T., Kirby, A., Elbalalesy, N., Romansky, S. G., Leydiker, K. B., Coppel, S. H., Barone, R., Xin, W., MacDonald, M. E., Abdenur, J. E., Daly, M. J., Sims, K. B., and Cotman, S. L. (2012). A homozygous mutation in KCTD7 links neuronal ceroid lipofuscinosis to the ubiquitin-proteasome system. Am J Hum Genet 91, 202-208.
	Kousi, M., Anttila, V., Schulz, A., Calafato, S., Jakkula, E., Riesch, E., Myllykangas, L., Kalimo, H., Topçu, M., Gökben, S., Alehan, F., Lemke, J. R., Alber, M., Palotie, A., Kopra, O., and Lehesjoki, A. E. (2012). Novel mutations consolidate KCTD7 as a progressive myoclonus epilepsy gene. J Med Genet 49, 391-399.
	Moen, M. N., Fjær, R., Hamdani, E. H., Laerdahl, J. K., Menchini, R. J., Vigeland, M. D., Sheng, Y., Undlien, D. E., Hassel, B., Salih, M. A., El Khashab, H. Y., Selmer, K. K., and Chaudhry, F. A. (2016). Pathogenic variants in KCTD7 perturb neuronal K+ fluxes and glutamine transport. Brain 139, 3109-3120.
	Alevy, J., Burger, C. A., Albrecht, N. E., Jiang, D., and Samuel, M. A. (2019). Progressive myoclonic epilepsy-associated gene Kctd7 regulates retinal neurovascular patterning and function. Neurochem Int 129, 104486.
	Azizieh, R., Orduz, D., Van Bogaert, P., Bouschet, T., Rodriguez, W., Schiffmann, S. N., Pirson, I., and Abramowicz, M. J. (2011). Progressive myoclonic epilepsy-associated gene KCTD7 is a regulator of potassium conductance in neurons. Mol Neurobiol 44, 111-121.
Piro-1/Gm10800	Oh, J., Kim, J. Y., Kim, H. S., Oh, J. C., Cheon, Y. H., Park, J., Yoon, K. H., Lee, M. S., and Youn, B. S. (2015). Progranulin and a five transmembrane domain-containing receptor-like gene are the key components in receptor activator of nuclear factor κB (RANK)-dependent formation of multinucleated osteoclasts. J Biol Chem 290, 2042-2052.
Thoc7	Strässer, K., Masuda, S., Mason, P., Pfannstiel, J., Oppizzi, M., Rodriguez-Navarro, S., Rondón, A. G., Aguilera, A., Struhl, K., Reed, R., and Hurt, E. (2002). TREX is a conserved complex coupling transcription with messenger RNA export. Nature 417, 304-308.
	Masuda, S., Das, R., Cheng, H., Hurt, E., Dorman, N., and Reed, R. (2005). Recruitment of the human TREX complex to mRNA during splicing. Genes Dev 19, 1512-1517.
	Wang, X., Chang, Y., Li, Y., Zhang, X., and Goodrich, D. W. (2006). Thoc1/Hpr1/p84 is essential for early embryonic development in the mouse. Mol Cell Biol 26, 4362-4367.
	Mancini, A., Niemann-Seyde, S. C., Pankow, R., El Bounkari, O., Klebba-Färber, S., Koch, A., Jaworska, E., Spooncer, E., Gruber, A. D., Whetton, A. D., and Tamura, T. (2010). THOC5/FMIP, an mRNA export TREX complex protein, is essential for hematopoietic primitive cell survival in vivo. BMC Biol 8, 1.
	Chi, B., Wang, Q., Wu, G., Tan, M., Wang, L., Shi, M., Chang, X., and Cheng, H. (2013). Aly and THO are required for assembly of the human TREX complex and association of TREX components with the spliced mRNA. Nucleic Acids Res 41, 1294-1306.
Alyref/Thoc4	Strässer, K., Masuda, S., Mason, P., Pfannstiel, J., Oppizzi, M., Rodriguez-Navarro, S., Rondón, A. G., Aguilera, A., Struhl, K., Reed, R., and Hurt, E. (2002). TREX is a conserved complex coupling transcription with messenger RNA export. Nature 417, 304-308.
	Masuda, S., Das, R., Cheng, H., Hurt, E., Dorman, N., and Reed, R. (2005). Recruitment of the human TREX complex to mRNA during splicing. Genes Dev 19, 1512-1517.
	Wang, X., Chang, Y., Li, Y., Zhang, X., and Goodrich, D. W. (2006). Thoc1/Hpr1/p84 is essential for early embryonic development in the mouse. Mol Cell Biol 26, 4362-4367.
	Mancini, A., Niemann-Seyde, S. C., Pankow, R., El Bounkari, O., Klebba-Färber, S., Koch, A., Jaworska, E., Spooncer, E., Gruber, A. D., Whetton, A. D., and Tamura, T. (2010). THOC5/FMIP, an mRNA export TREX complex protein, is essential for hematopoietic primitive cell survival in vivo. BMC Biol 8, 1.
	Chi, B., Wang, Q., Wu, G., Tan, M., Wang, L., Shi, M., Chang, X., and Cheng, H. (2013). Aly and THO are required for assembly of the human TREX complex and association of TREX components with the spliced mRNA. Nucleic Acids Res 41, 1294-1306.
Cdh9	Brasch, J., Katsamba, P. S., Harrison, O. J., Ahlsén, G., Troyanovsky, R. B., Indra, I., Kaczynska, A., Kaeser, B., Troyanovsky, S., Honig, B., and Shapiro, L. (2018). Homophilic and Heterophilic Interactions of Type II Cadherins Identify Specificity Groups Underlying Cell-Adhesive Behavior. Cell Rep 23, 1840-1852.
	Basu, R., Duan, X., Taylor, M. R., Martin, E. A., Muralidhar, S., Wang, Y., Gangi-Wellman, L., Das, S. C., Yamagata, M., West, P. J., Sanes, J. R., and Williams, M. E. (2018). Heterophilic Type II Cadherins Are Required for High-Magnitude Synaptic Potentiation in the Hippocampus. Neuron 98, 658-668.
	Duan, X., Krishnaswamy, A., De la Huerta, I., and Sanes, J. R. (2014). Type II cadherins guide assembly of a direction-selective retinal circuit. Cell 158, 793-807.
	Shimoyama, Y., Tsujimoto, G., Kitajima, M., and Natori, M. (2000). Identification of three human type-II classic cadherins and frequent heterophilic interactions between different subclasses of type-II classic cadherins. Biochem J 349, 159-167.
	Shapiro, L., and Weis, W. I. (2009). Structure and biochemistry of cadherins and catenins. Cold Spring Harb Perspect Biol 1, a003053.
Tmed9	Dvela-Levitt, M., Kost-Alimova, M., Emani, M., Kohnert, E., Thompson, R., Sidhom, E. H., Rivadeneira, A., Sahakian, N., Roignot, J., Papagregoriou, G., Montesinos, M. S., Clark, A. R., McKinney, D., Gutierrez, J., Roth, M., Ronco, L., Elonga, E., Carter, T. A., Gnirke, A., Melanson, M., Hartland, K., Wieder, N., Hsu, J. C., Deltas, C., Hughey, R., Bleyer, A. J., Kmoch, S., Živná, M., Barešova, V.…
	Jerome-Majewska, L. A., Achkar, T., Luo, L., Lupu, F., and Lacy, E. (2010). The trafficking protein Tmed2/p24beta(1) is required for morphogenesis of the mouse embryo and placenta. Dev Biol 341, 154-166.
Catspere1	Chung, J. J., Miki, K., Kim, D., Shim, S. H., Shi, H. F., Hwang, J. Y., Cai, X., Iseri, Y., Zhuang, X., and Clapham, D. E. (2017). CatSperζ regulates the structural continuity of sperm Ca2+ signaling domains and is required for normal fertility. Elife 6:e23082
	Brown, S. G., Miller, M. R., Lishko, P. V., Lester, D. H., Publicover, S. J., Barratt, C. L. R., and Martins Da Silva, S. (2018). Homozygous in-frame deletion in CATSPERE in a man producing spermatozoa with loss of CatSper function and compromised fertilizing capacity. Hum Reprod 33, 1812-1816.
Tcp11x2	Zhou, J., McCarrey, J. R., and Wang, P. J. (2013). A 1.1-Mb segmental deletion on the X chromosome causes meiotic failure in male mice. Biol Reprod 88, 159.
	Fraser, L. R., Hosseini, R., Hanyalogou, A., Talmor, A., and Dudley, R. K. (1997). TCP-11, the product of a mouse t-complex gene, plays a role in stimulation of capacitation and inhibition of the spontaneous acrosome reaction. Mol Reprod Dev 48, 375-382.
	Adeoya-Osiguwa, S. A., Dudley, R. K., Hosseini, R., and Fraser, L. R. (1998). FPP modulates mammalian sperm function via TCP-11 and the adenylyl cyclase/cAMP pathway. Mol Reprod Dev 51, 468-476.
	Ma, Y., Zhang, S., Xia, Q., Zhang, G., Huang, X., Huang, M., Xiao, C., Pan, A., Sun, Y., Lebo, R., and Milunsky, A. (2002). Molecular characterization of the TCP11 gene which is the human homologue of the mouse gene encoding the receptor of fertilization promoting peptide. Mol Hum Reprod 8, 24-31.
	Liu, Y., Jiang, M., Li, C., Yang, P., Sun, H., Tao, D., Zhang, S., and Ma, Y. (2011). Human t-complex protein 11 (TCP11), a testis-specific gene product, is a potential determinant of the sperm morphology. Tohoku J Exp Med 224, 111-117.
Databases and consortium
IMPC	Koscielny, G., Yaikhom, G., Iyer, V., Meehan, T. F., Morgan, H., Atienza-Herrero, J., Blake, A., Chen, C. K., Easty, R., Di Fenza, A., Fiegel, T., Grifiths, M., Horne, A., Karp, N. A., Kurbatova, N., Mason, J. C., Matthews, P., Oakley, D. J., Qazi, A., Regnart, J., Retha, A., Santos, L. A., Sneddon, D. J., Warren, J., Westerberg, H., Wilson, R. J., Melvin, D. G., Smedley, D., Brown, S. D., Flicek…
STRING	Szklarczyk, D., Morris, J. H., Cook, H., Kuhn, M., Wyder, S., Simonovic, M., Santos, A., Doncheva, N. T., Roth, A., Bork, P., Jensen, L. J., and von Mering, C. (2017). The STRING database in 2017: quality-controlled protein-protein association networks, made broadly accessible. Nucleic Acids Res 45, D362-D368.
