## Supplementary material for "An Evolutionarily Conserved piRNA-producing Locus Required for Male Mouse Fertility": Table S4

### Sheet: (A) piRNA precursor targets
Table S4. piRNA target sites identified using RNA-, small RNA-, and degradome-seq.
(A) piRNA precursor targets
			piRNA targets							piRNA guides
Target piRNA precursor	Source of piRNA guide	Cell type	Number of cleavage sites	Cleavage site exclusively generated by indicated piRNA	Genomic coordinates of cleavage site	Strand	Genomic feature	3′ cleaved fragments in C57BL/6 cells (ppm)	3′ cleaved fragments in pi6em1/em1 cells (ppm)	piRNA g1—g21 sequence	g8–g21 guide-target pairing	piRNAs per C57BL/6 cell (n = 3)
pi10-qC2-545.1	pi6	Pac spc (rep1)	2	Yes	chr10:94675046—94675047	−	Exon 3 of 3	4.04874	0	GCAGUCUGGCAUAAUGAGAAU	8	2.9
				No	chr10:94675047—94675048	−	Exon 3 of 3	61.438	0.109703	UAGUCUGUUGCAAUUAGAUAC	12	105
		Pac spc (rep2)	2	Yes	chr10:94675046—94675047	−	Exon 3 of 3	4.04874	0	GCAGUCUGGCAUAAUGAGAAU	8	2.9
				No	chr10:94675047—94675048	−	Exon 3 of 3	61.438	0.74036	UAGUCUGUUGCAAUUAGAUAC	12	105
		Dip spc (rep1)	2	Yes	chr10:94675046—94675047	−	Exon 3 of 3	1.21805	0	GCAGUCUGGCAUAAUGAGAAU	8	78.8
				Yes	chr10:94675047—94675048	−	Exon 3 of 3	55.0829	0.145497	UAGUCUGUUGCAAUUAGAUAC	12	10603.8
		Dip spc (rep2)	2	Yes	chr10:94675046—94675047	−	Exon 3 of 3	1.21805	0.15138	GCAGUCUGGCAUAAUGAGAAU	8	78.8
				Yes	chr10:94675047—94675048	−	Exon 3 of 3	55.0829	0.15138	UAGUCUGUUGCAAUUAGAUAC	12	10603.8
		Ss (rep1)	1	Yes	chr10:94675047—94675048	−	Exon 3 of 3	37.017	0.0536716	UAGUCUGUUGCAAUUAGAUAC	12	3994.2
		Ss (rep2)	1	Yes	chr10:94675047—94675048	−	Exon 3 of 3	37.017	0	UAGUCUGUUGCAAUUAGAUAC	12	3994.2
		Sptd (rep1)	1	Yes	chr10:94675047—94675048	−	Exon 3 of 3	23.9106	0.0314827	UAGUCUGUUGCAAUUAGAUAC	12	250
pi10-qA3-143.1	pi6	Pac spc (rep1)	1	No	chr10:20311592—20311593	−	Exon 1 of 1	3.27755	0	UAUCAGGAUCCAUUGGUCUGU	12	21.6
		Pac spc (rep2)	1	No	chr10:20311592—20311593	−	Exon 1 of 1	3.27755	0	UAUCAGGAUCCAUUGGUCUGU	12	21.6
		Dip spc (rep1)	1	No	chr10:20311592—20311593	−	Exon 1 of 1	4.80453	0	UAUCAGGAUCCAUUGGUCUGU	12	312.8
		Dip spc (rep2)	1	No	chr10:20311592—20311593	−	Exon 1 of 1	4.80453	0	UAUCAGGAUCCAUUGGUCUGU	12	312.8
		Ss	N.D.	No	N.A.	N.A.	N.A.	N.A.	N.A.	N.A.	N.A.	N.A.
		Sptd	N.D.	No	N.A.	N.A.	N.A.	N.A.	N.A.	N.A.	N.A.	N.A.
pi-Fth1	pi6	Pac spc	2	Yes	chr19:9984280—9984281	+	Exon 2 of 4	3.34182	0.950758	UUCUGCAACUAGAUCUAUUUC	9	11.5
		Pac spc		No	chr19:9984786—9984787	+	Exon 4 of 4	2.2	0.2	GAAUGAAGUCACGUAGGUGUU	8	8.6
		Dip spc		No	chr19:9984786—9984787	+	Exon 4 of 4	1.62407	0.048499	GAAUGAAGUCACGUAGGUGUU	8	67.4
pi-Kctd7	pi6	Pac spc	2	Yes	chr5:130153177—130153178	+	3′ UTR (exon 4 of 4)	2.12077	0	UGUUAAUCUCUCAGAGAAGGU	12	67.6
		Dip spc		Yes	chr5:130153177—130153178	+	3′ UTR (exon 4 of 4)	2.97745	0	UGUUAAUCUCUCAGAGAAGGU	12	667.1
				Yes	chr5:130153174—130153175	+	3′ UTR (exon 4 of 4)	1.7594	0	UAAUCUCUCAGAGAAGGUGAC	12	1136
pi6-qF3-28913.1	pi10-qC2-545.1	Pac spc	2	No	chr6:127829625—127829626	+	Exon 1 of 1	9.06146	0	UAACAGACUGAAUUGUGGGUA	10	124.4
				No	chr6:127829786—127829787	+	Exon 1 of 1	5.97671	0	AGGUAAAUAAGAAGGCUUGCA	13	10.8
		Dip spc	3	No	chr6:127811483—127811484	+	Exon 1 of 1	1.35339	0	UUCUCUGUUUUGUUCUUGGAA	8	21.1
				No	chr6:127829625—127829626	+	Exon 1 of 1	6.36092	0	UAACAGACUGAAUUGUGGGUA	10	1886.5
				No	chr6:127829786—127829787	+	Exon 1 of 1	10.0151	0	AGGUAAAUAAGAAGGCUUGCA	13	189.7
		Ss	N.D.	No	N.A.	N.A.	N.A.	N.A.	N.A.	N.A.	N.A.	N.A.
		Sptd	N.D.	No	N.A.	N.A.	N.A.	N.A.	N.A.	N.A.	N.A.	N.A.
pi6-qF3-8009.1	pi10-qC2-545.1	N.A.	N.A.	N.A.	N.A.	N.A.	N.A.	N.A.	N.A.	N.A.	N.A.	N.A.
pi6	pi10-qA3-143.1	N.A.	N.A.	N.A.	N.A.	N.A.	N.A.	N.A.	N.A.	N.A.	N.A.	N.A.
pi6	pi-Fth1	N.A.	N.A.	N.A.	N.A.	N.A.	N.A.	N.A.	N.A.	N.A.	N.A.	N.A.
pi6	pi-Kctd7	N.A.	N.A.	N.A.	N.A.	N.A.	N.A.	N.A.	N.A.	N.A.	N.A.	N.A.

### Sheet: (B) mRNA targets
(B) mRNA targets
			piRNA targets						piRNA guides
Target mRNA	Cell type	Number of cleavage sites	Cleavage site exclusively generated by indicated piRNA	Genomic coordinates of cleavage site	Strand	Genomic feature	3′ cleaved fragments in C57BL/6 cells (ppm)	3′ cleaved fragments in pi6em1/em1 cells (ppm)	piRNA g1—g21 sequence	g8–g21 guide-target pairing	piRNAs per C57BL/6 cell (n = 3)
Alyref	Pac spc	1	Yes	chr11:120595040—120595041	−	Exon 5 of 6	1.15678	0.292541	UGCUUUGAGUUCCUGCGGGUA	12	87
	Dip spc		Yes	chr11:120595040—120595041	−	Exon 5 of 6	1.62407	0	UGCUUUGAGUUCCUGCGGGUA	12	687
Catspere1	Pac spc	1	No	chr1:177879953—177879954	+	Exon 11 of 22	1.79944	0	UGUAACUCCAGCCUCAAGGGA	11	56.1
	Dip spc		No	chr1:177879953—177879954	+	Exon 11 of 22	1.42106	0	UGUAACUCCAGCCUCAAGGGA	11	744
	Sec spc		No	chr1:177879953—177879954	+	Exon 11 of 22	1.25945	0	UGUAACUCCAGCCUCAAGGGA	11	174.1
Dnajc3	Pac spc	1	No	chr14:118968120—118968121	+	Exon 5 of 12	4.75566	0.0365676	UAUCAAGGAAGGUUAUAGUUG	12	10.1
	Dip spc		No	chr14:118968120—118968121	+	Exon 5 of 12	4.73686	0	UAUCAAGGAAGGUUAUAGUUG	12	157.3
Fth1	Pac spc	2	Yes	chr19:9984280—9984281	+	Exon 2 of 4	3.34182	0.950758	UUCUGCAACUAGAUCUAUUUC	9	11.5
	Pac spc		No	chr19:9984786—9984787	+	Exon 4 of 4	2.2	0.2	GAAUGAAGUCACGUAGGUGUU	8	8.6
	Dip spc		No	chr19:9984786—9984787	+	Exon 4 of 4	1.62407	0.048499	GAAUGAAGUCACGUAGGUGUU	8	67.4
Kctd7	Pac spc	2	Yes	chr5:130153177—130153178	+	3′ UTR (exon 4 of 4)	2.12077	0	UGUUAAUCUCUCAGAGAAGGU	12	67.6
	Dip spc		Yes	chr5:130153177—130153178	+	3′ UTR (exon 4 of 4)	2.97745	0	UGUUAAUCUCUCAGAGAAGGU	12	667.1
			Yes	chr5:130153174—130153175	+	3′ UTR (exon 4 of 4)	1.7594	0	UAAUCUCUCAGAGAAGGUGAC	12	1136
Scpep1	Pac spc	1	No	chr11:88944400—88944401	−	Exon 4 of 13	6.04098	0	UAUCAAAGAAGGUUUUCAGGA	13	34.5
	Dip spc		No	chr11:88944400—88944401	−	Exon 4 of 13	6.69927	0	UAUCAAAGAAGGUUUUCAGGA	13	937.4
	Sec spc		No	chr11:88944400—88944401	−	Exon 4 of 13	8.70667	0	UAUCAAAGAAGGUUUUCAGGA	13	331
	Sptd		No	chr11:88944400—88944401	−	Exon 4 of 13	5.56061	0	UAUCAAAGAAGGUUUUCAGGA	13	36.7
